# Colonisation debt: when invasion history impacts current range expansion

**DOI:** 10.1101/2022.11.13.516255

**Authors:** Thibaut Morel-Journel, Marjorie Haond, Lana Dunan, Ludovic Mailleret, Elodie Vercken

**Affiliations:** Université Côte d’Azur, INRAE, CNRS, ISA, France; Université Côte d’Azur, Inria, INRAE, CNRS, Sorbonne Université, Biocore, France

## Abstract

Demographic processes that occur at the local level, such as positive density dependence in growth or dispersal, are known to shape population range expansion, notably by linking carrying capacity to invasion speed. As a result of these processes, the advance of an invasion front depends both on populations in the core of the invaded area and on small populations at the edge. While the impact on velocity is easily tractable in homogeneous environment, information is lacking on how speed varies in heterogeneous environment due to density dependence. In this study, we tested the existence of a ‘colonisation debt’, which corresponds to the impact of conditions previously encountered by an invasion front on its future advances. Due to positive density dependence, invasions are expected to spread respectively slower and faster, along the gradients of increasing and decreasing carrying capacity, with stronger differences as the gradient slope increases. Using simulated invasions in a one-dimensional landscape with periodically varying carrying capacity, we confirmed the existence of the colonisation debt when density-dependent growth or dispersal was included. Additional experimental invasions using a biological model known to exhibit positive density-dependent dispersal confirmed the impact of the carrying capacity of the patch behind the invasion front on its progression, the mechanism behind the colonisation debt.
