## Supplementary material for "Colonisation debt: when invasion history impacts current range expansion": Experimental data and R scripts for simulations and analysis: experimental_results.csv

replicate	landscape	patch	stop	K	Kmoins1	block
1	steep	1	4	450	NA	1
1	steep	2	8	90	450	1
1	steep	3	7	450	90	1
2	steep	1	2	450	NA	1
2	steep	2	3	90	450	1
2	steep	3	15	450	90	1
3	steep	1	4	450	NA	1
3	steep	2	2	90	450	1
3	steep	3	1	450	90	1
3	steep	4	2	90	450	1
3	steep	5	4	450	90	1
3	steep	6	5	90	450	1
4	steep	1	1	450	NA	1
4	steep	2	2	90	450	1
4	steep	3	3	450	90	1
4	steep	4	0	90	450	1
4	steep	5	5	450	90	1
4	steep	6	6	90	450	1
5	steep	1	1	450	NA	1
5	steep	2	3	90	450	1
5	steep	3	16	450	90	1
21	steep	1	7	450	NA	2
21	steep	2	1	90	450	2
21	steep	3	4	450	90	2
21	steep	4	7	90	450	2
22	steep	1	3	450	NA	2
22	steep	2	4	90	450	2
22	steep	3	7	450	90	2
22	steep	4	5	90	450	2
23	steep	1	13	450	NA	2
23	steep	2	7	90	450	2
24	steep	1	4	450	NA	2
24	steep	2	5	90	450	2
24	steep	3	5	450	90	2
24	steep	4	5	90	450	2
25	steep	1	2	450	NA	2
25	steep	2	2	90	450	2
25	steep	3	9	450	90	2
25	steep	4	6	90	450	2
41	steep	1	3	450	NA	3
41	steep	2	10	90	450	3
41	steep	3	4	450	90	3
42	steep	1	4	450	NA	3
42	steep	2	2	90	450	3
42	steep	3	1	450	90	3
42	steep	4	12	90	450	3
43	steep	1	8	450	NA	3
43	steep	2	12	90	450	3
44	steep	1	3	450	NA	3
44	steep	2	6	90	450	3
44	steep	3	2	450	90	3
44	steep	4	8	90	450	3
45	steep	1	4	450	NA	3
45	steep	2	5	90	450	3
45	steep	3	5	450	90	3
45	steep	4	5	90	450	3
46	shallow	1	2	450	NA	3
46	shallow	2	1	360	450	3
46	shallow	3	2	270	360	3
46	shallow	4	3	180	270	3
46	shallow	5	5	135	180	3
46	shallow	6	6	90	135	3
47	shallow	1	12	450	NA	3
47	shallow	2	8	360	450	3
48	shallow	1	2	450	NA	3
48	shallow	2	4	360	450	3
48	shallow	3	14	270	360	3
49	shallow	1	1	450	NA	3
49	shallow	2	3	360	450	3
49	shallow	3	2	270	360	3
49	shallow	4	14	180	270	3
50	shallow	1	1	450	NA	3
50	shallow	2	1	360	450	3
50	shallow	3	9	270	360	3
50	shallow	4	8	180	270	3
61	steep	1	1	450	NA	4
61	steep	2	5	90	450	4
61	steep	3	9	450	90	4
61	steep	4	4	90	450	4
62	steep	1	15	450	NA	4
62	steep	2	5	90	450	4
63	steep	1	4	450	NA	4
63	steep	2	5	90	450	4
63	steep	3	1	450	90	4
63	steep	4	5	90	450	4
63	steep	5	4	450	90	4
64	steep	1	1	450	NA	4
64	steep	2	5	90	450	4
64	steep	3	9	450	90	4
64	steep	4	3	90	450	4
64	steep	5	1	450	90	4
65	steep	1	20	450	NA	4
66	shallow	1	3	450	NA	4
66	shallow	2	10	360	450	4
66	shallow	3	6	270	360	4
67	shallow	1	3	450	NA	4
67	shallow	2	12	360	450	4
67	shallow	3	5	270	360	4
68	shallow	1	6	450	NA	4
68	shallow	2	5	360	450	4
68	shallow	3	8	270	360	4
69	shallow	1	3	450	NA	4
69	shallow	2	2	360	450	4
69	shallow	3	3	270	360	4
69	shallow	4	2	180	270	4
69	shallow	5	9	135	180	4
70	shallow	1	3	450	NA	4
70	shallow	2	1	360	450	4
70	shallow	3	6	270	360	4
70	shallow	4	5	180	270	4
70	shallow	5	4	135	180	4
